# Glutamine transporters regulate prostate cancer radiosensitivity through NUPR1-mediated stress response

**DOI:** 10.1101/2025.04.22.650063

**Authors:** Uğur Kahya, Vasyl Lukiyanchuk, Ielizaveta Gorodetska, Matthias M. Weigel, Ayşe Sedef Köseer, Berke Alkan, Dragana Savic, Annett Linge, Steffen Löck, Mirko Peitzsch, Ira-Ida Skvortsova, Mechthild Krause, Anna Dubrovska

**Affiliations:** OncoRay - National Center for Radiation Research in Oncology, Faculty of Medicine and University Hospital Carl Gustav Carus, Technische Universität Dresden and Helmholtz-Zentrum Dresden-Rossendorf, Germany; Institute of Radiooncology - OncoRay, Helmholtz-Zentrum Dresden-Rossendorf (HZDR) Dresden, Germany; Department of Molecular Biology and Genetics, İzmir Institute of Technology, 35430 Izmir, Türkiye; Department of Therapeutic Radiology and Oncology, Medical University of Innsbruck, Innsbruck,Austria; EXTRO-Lab, Tyrolean Cancer Research Institute, Innsbruck, Austria; German Cancer Consortium (DKTK), partner site Dresden and German Cancer Research Center (DKFZ), Heidelberg, Germany; Department of Radiotherapy and Radiation Oncology, Faculty of Medicine and University Hospital Carl Gustav Carus, Technische Universität Dresden, Germany; National Center for Tumor Diseases (NCT), partner site Dresden: German Cancer Research Center (DKFZ), Heidelberg; Faculty of Medicine and University Hospital Carl Gustav Carus, Technische Universität Dresden, and Helmholtz-Zentrum Dresden-Rossendorf (HZDR), Dresden, Germany; Institute for Clinical Chemistry and Laboratory Medicine, University Hospital and Faculty of Medicine Carl Gustav Carus, Technische Universität Dresden, Dresden, Germany

**Keywords:** prostate cancer, radiation therapy, Glutamine transporters, GLS, NUPR1, oxidative stress

## Abstract

**Background:** Metabolic and stress response adaptations in prostate cancer (PCa) mediate tumor resistance to radiation therapy (RT). Our study investigated the roles of glutamine (Gln) transporters *SLC1A5, SLC7A5*, and *SLC38A1* in regulating *NUPR1*-mediated stress response, PCa cell survival, metabolic reprogramming, and response to RT.

**Methods:** The radiosensitizing potential of GLS inhibition with CB-839 was analyzed in prostate cancer xenograft models. The level of gene expression was analyzed by RNA sequencing and RT-qPCR in the established cell lines or patient-derived tumor and adjacent non-cancerous tissues. Phosphoproteomic analysis was employed to identify the underlying signaling pathways. The publicly available PCa patient genesets, and a geneset for the patients treated with RT were analyzed by SUMO software. The key parameters of mitochondrial functions were measured by Seahorse analysis. Analysis of the general oxidative stress level and mitochondrial superoxide detection were conducted using flow cytometry. γH2A.X foci analysis was used to assess the DNA double strand break. Relative cell sensitivity to RT was evaluated by radiobiological clonogenic assays. Aldefluor assay and sphere-forming analysis were used to determine cancer stem cell (CSC) phenotype.

**Results:** Depletion of these transporters led to reduced cell viability, altered ROS levels, and enhanced radiosensitivity in PCa cell lines. Functional assays revealed that targeting these transporters decreases CSC properties, impairs cell cycle progression, and deregulates mitochondrial energy metabolism. Our findings indicate that the Gln transporters mediate the adaptation of tumor cells to nutrient stress, while *NUPR1* promotes cellular survival under metabolic and genotoxic stress. Targeting *SLC1A5*, *SLC7A5*, *SLC38A1*, and *NUPR1* radiosensitizes PCa by disrupting metabolic adaptations and stress responses. Besides, CB-839, a glutaminase (GLS) inhibitor, combined with RT, demonstrated a synergistic effect with radiotherapy *in vivo*, significantly delaying tumor growth. We found that *GLS* gene expression levels are significantly associated with clinical outcomes in PCa patients treated with RT.

**Conclusions:** Our work underscores the role of Gln transporters and the NUPR1-mediated stress response induced by Gln deficiency in PCa cell survival, stemness, mitochondrial functions and radioresistance. Our findings provide a potential therapeutic *in vivo* strategy to enhance the efficacy of RT and improve treatment outcomes for PCa patients.
