## Supplementary material for "Glutamine transporters regulate prostate cancer radiosensitivity through NUPR1-mediated stress response": Table S7

### Sheet: Table 7
Supplementary Table 7. A list of 261 NUPR1 target genes identified using Ingenuity Pathway Analysis (IPA) in the RNA seq datasets for SLC knockdown in DU145 and LNCaP cells
ORTAK	DU145_siSLC1A5_02005	DU145_siSLC7A5_02005	DU145_siSLC38A1_02005	LNCaP_siSLC1A5_02005	LNCaP_siSLC7A5_02005	LNCaP_siSLC38A1_02005
NUPR1 Target molecules in dataset	NUPR1 Target molecules in dataset	NUPR1 Target molecules in dataset	NUPR1 Target molecules in dataset	NUPR1 Target molecules in dataset	NUPR1 Target molecules in dataset	NUPR1 Target molecules in dataset
ABCC5	ADRB2	ADAM19	ABL2	ACAD10	ACAD10	ABCC5
ABL2	AEN	B4GALT3	ALDH5A1	ADM	ALDH5A1	ACAD10
ACAD10	AGRN	B4GAT1	API5	ATP8B1	CARMIL1	AEN
ADAM19	ANGEL1	CCNA2	AREG	BCL9	CITED2	ARHGAP11A
ADM	ANP32A	CD59	ASB9	BTG1	DHCR24	ATAD5
ADRB2	ATF3	CDC25B	ATP8B1	CAMK2N1	DIPK2A	AURKA
AEN	ATP8B1	CDC40	AURKA	CCDC134	DNMT3B	BRCA1
AGRN	BCL9	CDC42EP2	B3GAT3	COQ10A	DPYSL5	BRCC3
ALDH5A1	CD63	CDC42EP3	B3GNT5	DEPTOR	DSN1	BRI3BP
ANGEL1	CEP170B	CDCA7	BCL9	FAM120B	EME1	BTG1
ANP32A	DENND5B	CELSR2	CENPL	FOXO3	EPB41L4A-AS1	BUB1B
API5	ETS1	CHST3	CITED2	FZD8	ERCC6L	CAMK2N1
AREG	FOXO3	CLDN4	CNIH2	GOLGA6L6 (includes others)	FLVCR1	CASP2
ARHGAP11A	GMEB1	COL18A1	CNPY4	IGF1R	FOXO3	CCDC134
ASB9	GPSM2	COL7A1	CTPS2	IRS2	GADD45A	CCNA2
ATAD5	HBEGF	CPM	CXCL8	ISCA1	GTF3C2	CDC25C
ATF3	HNRNPM	DHFR	CYSTM1	LHFPL2	H1-5	CDCA2
ATP8B1	KIF20A	DSE	DIPK2A	MMS22L	H3C1	CDCA8
AURKA	LHFPL2	E2F7	FAM111A	MTFR2	HFE	CEBPB
B3GAT3	MAFG	F3	FCF1	MYD88	HK2	CEP97
B3GNT5	MEGF9	FASN	FCHSD2	MYH10	JKAMP	CHTF8
B4GALT3	MMS22L	FUT11	FOXD1	NFIB	KANK2	CITED2
B4GAT1	MT1X	GNPTAB	FOXO3	NSL1	KIF20A	CKAP2L
BCL9	MYH10	GPC1	GADD45A	P4HA2	KLF6	COQ10A
BRCA1	NEK9	GSK3B	GCNT2	PEX12	LRP8	CYSTM1
BRCC3	NRBF2	HIF1A	GINS1	RAB29	MCM10	DAGLA
BRI3BP	NT5DC3	ITGA5	GNE	RIMKLA	MRS2	DIPK2A
BTG1	P4HA2	L1CAM	GRAMD2B	SERTAD2	MT1X	DPYSL5
BUB1B	PFKFB3	LCN2	H2AC17	SIK1/SIK1B	NUP50	EME1
CAMK2N1	PHLDA1	MGAT4A	HBEGF	SIPA1L2	PER3	EPB41L4A-AS1
CARMIL1	PLK3	NEK2	HDAC8	SKP2	PFKFB3	ERMP1
CASP2	PMPCA	NT5E	HFE	SLC25A12	PLK3	ESPL1
CCDC134	POLA2	PGK1	HK2	SLC2A1	PRDM4	EXO1
CCNA2	PPFIBP2	PIK3CD	HNRNPM	TICRR	PRNP	FAM111A
CD59	PPP1R15A	PINK1	IL13RA1	TMEM19	SERTAD2	FAM111B
CD63	SERTAD2	POLD4	IRS2	TOB1	SIK1/SIK1B	FAM72C/FAM72D
CDC25B	SLC2A1	POLE2	ISCA1	VANGL1	SKP2	FCF1
CDC25C	SPTSSA	POLR2A	KIF23	WDR76	SLC16A6	FLVCR1
CDC40	STK38	POLR3D	KIF2C		SLC25A12	FOXO3
CDC42EP2	TEP1	PRIM1	LARS2		SLC25A20	FZD8
CDC42EP3	TOB1	PTTG1IP	LMAN2L		SLC39A8	GADD45A
CDCA2	TRERF1	RALB	MAN2B2		SPIN4	GINS1
CDCA7		RHOD	MGLL		SRF	GRAMD2B
CDCA8		RRM2	MKI67		TDRKH	GTSE1
CEBPB		SLC7A5	MMD		ZNF488	HFE
CELSR2		SMAD7	MTFR2		ZNF737	HJURP
CENPL		SOX4	MYH10		ZPR1	HK2
CEP170B		TOP1	NEK9			IGF1R
CEP97		TSPAN13	NEMP1			IL13RA1
CHST3		XBP1	NRBF2			IL6R
CHTF8			NSL1			ISCA1
CITED2			NUCKS1			KANK2
CKAP2L			PEA15			KIF11
CLDN4			PHLDA1			KIF20A
CNIH2			PIK3R1			KIF2C
CNPY4			PLK3			KIFC1
COL18A1			PODNL1			KNL1
COL7A1			POLQ			LIF
COQ10A			PRAG1			LMNB1
CPM			RAB17			LRP8
CTPS2			RAB29			MAN2B2
CXCL8			RAB38			MCM10
CYSTM1			RASAL2			MGLL
DAGLA			RBMS1			MMD
DENND5B			RNF19B			MMS22L
DEPTOR			RTN4IP1			MSH6
DHCR24			SERTAD2			MT1X
DHFR			SHROOM3			NEK9
DIPK2A			SLC25A12			NEMP1
DNMT3B			SRF			NFIB
DPYSL5			STX3			NRBF2
DSE			TCTN2			NSF
DSN1			TFAP2A			NSL1
E2F7			TMEM19			NT5DC3
EME1			TRIM16			OSBPL6
EPB41L4A-AS1			UPP1			PARP1
ERCC6L			WDR76			PEA15
ERMP1			WNK1			PER3
ESPL1						PEX12
ETS1						PHLDA1
EXO1						PIM1
F3						PLK1
FAM111A						POLA2
FAM111B						RAB32
FAM120B						RAB39B
FAM72C/FAM72D						RAD51
FASN						RFX5
FCF1						RIMKLA
FCHSD2						SESN2
FLVCR1						SIPA1L2
FOXD1						SKP2
FOXO3						SLC16A10
FUT11						SLC16A6
FZD8						SLC25A20
GADD45A						SLC39A8
GCNT2						SLC6A6
GINS1						SPAG5
GMEB1						SPC24
GNE						SPDL1
GNPTAB						SPIN4
GOLGA6L6 (includes others)						SRF
GPC1						SRGAP2
GPSM2						STIL
GRAMD2B						SUOX
GSK3B						SYNE2
GTF3C2						TESK1
GTSE1						THG1L
H1-5						TMEM19
H2AC17						TRIM16
H3C1						UBIAD1
HBEGF						WDR76
HDAC8						ZNF737
HFE
HIF1A
HJURP
HK2
HNRNPM
IGF1R
IL13RA1
IL6R
IRS2
ISCA1
ITGA5
JKAMP
KANK2
KIF11
KIF20A
KIF23
KIF2C
KIFC1
KLF6
KNL1
L1CAM
LARS2
LCN2
LHFPL2
LIF
LMAN2L
LMNB1
LRP8
MAFG
MAN2B2
MCM10
MEGF9
MGAT4A
MGLL
MKI67
MMD
MMS22L
MRS2
MSH6
MT1X
MTFR2
MYD88
MYH10
NEK2
NEK9
NEMP1
NFIB
NRBF2
NSF
NSL1
NT5DC3
NT5E
NUCKS1
NUP50
OSBPL6
P4HA2
PARP1
PEA15
PER3
PEX12
PFKFB3
PGK1
PHLDA1
PIK3CD
PIK3R1
PIM1
PINK1
PLK1
PLK3
PMPCA
PODNL1
POLA2
POLD4
POLE2
POLQ
POLR2A
POLR3D
PPFIBP2
PPP1R15A
PRAG1
PRDM4
PRIM1
PRNP
PTTG1IP
RAB17
RAB29
RAB32
RAB38
RAB39B
RAD51
RALB
RASAL2
RBMS1
RFX5
RHOD
RIMKLA
RNF19B
RRM2
RTN4IP1
SERTAD2
SESN2
SHROOM3
SIK1/SIK1B
SIPA1L2
SKP2
SLC16A10
SLC16A6
SLC25A12
SLC25A20
SLC2A1
SLC39A8
SLC6A6
SLC7A5
SMAD7
SOX4
SPAG5
SPC24
SPDL1
SPIN4
SPTSSA
SRF
SRGAP2
STIL
STK38
STX3
SUOX
SYNE2
TCTN2
TDRKH
TEP1
TESK1
TFAP2A
THG1L
TICRR
TMEM19
TOB1
TOP1
TRERF1
TRIM16
TSPAN13
UBIAD1
UPP1
VANGL1
WDR76
WNK1
XBP1
ZNF488
ZNF737
ZPR1
