## Supplementary material for "Glutamine transporters regulate prostate cancer radiosensitivity through NUPR1-mediated stress response": Table S8

### Sheet: Sheet1
Supplementary Table 8. Gene Ontology (GO) analysis of the 261-gene list of the NUPR1 transcriptional targets
ONTOLOGY	ID	Description	GeneRatio	BgRatio	pvalue	p.adjust	qvalue	geneID	Count
BP	GO:0006260	DNA replication	25/249	278/18870	4.31935e-14	1.56058e-10	1.29626e-10	ATAD5/BRCA1/CCNA2/CHTF8/E2F7/EME1/FAM111A/FAM111B/GINS1/MCM10/MMS22L/NFIB/NUCKS1/PARP1/POLA2/POLD4/POLE2/POLQ/PRIM1/RAD51/RBMS1/RRM2/TICRR/TOP1/ZPR1	25
BP	GO:0006261	DNA-templated DNA replication	19/249	161/18870	4.27296e-13	7.71911e-10	6.41169e-10	ATAD5/BRCA1/CHTF8/E2F7/EME1/FAM111A/GINS1/MCM10/MMS22L/NUCKS1/PARP1/POLA2/POLD4/POLE2/POLQ/PRIM1/RAD51/TICRR/ZPR1	19
BP	GO:0048285	organelle fission	28/249	488/18870	7.08217e-11	8.52929e-08	7.08465e-08	AURKA/BUB1B/CDC25B/CDC25C/CDCA2/CDCA8/CEP97/DSN1/EME1/ESPL1/KIF11/KIF23/KIF2C/KIFC1/KNL1/LIF/MKI67/MTFR2/NEK2/NFIB/NSL1/PINK1/PLK1/RAD51/SPAG5/SPC24/SPDL1/TDRKH	28
BP	GO:0140014	mitotic nuclear division	21/249	274/18870	1.04717e-10	9.45859e-08	7.85656e-08	AURKA/BUB1B/CDC25C/CDCA2/CDCA8/CEP97/DSN1/ESPL1/KIF11/KIF23/KIF2C/KIFC1/KNL1/MKI67/NEK2/NFIB/NSL1/PLK1/SPAG5/SPC24/SPDL1	21
BP	GO:0000280	nuclear division	26/249	441/18870	1.971e-10	1.42424e-07	1.18301e-07	AURKA/BUB1B/CDC25B/CDC25C/CDCA2/CDCA8/CEP97/DSN1/EME1/ESPL1/KIF11/KIF23/KIF2C/KIFC1/KNL1/LIF/MKI67/NEK2/NFIB/NSL1/PLK1/RAD51/SPAG5/SPC24/SPDL1/TDRKH	26
BP	GO:0007059	chromosome segregation	25/249	424/18870	4.48554e-10	2.70104e-07	2.24356e-07	AURKA/BRCA1/BUB1B/CDCA2/CDCA8/CENPL/CEP97/DSN1/ESPL1/GPSM2/HJURP/KIF11/KIF23/KIF2C/KIFC1/KNL1/MKI67/NEK2/NSL1/PLK1/SPAG5/SPC24/SPDL1/STIL/TOP1	25
BP	GO:0000070	mitotic sister chromatid segregation	16/249	184/18870	3.06702e-09	1.58302e-06	1.3149e-06	BUB1B/CDCA8/CEP97/DSN1/ESPL1/KIF11/KIF23/KIF2C/KIFC1/KNL1/NEK2/NSL1/PLK1/SPAG5/SPC24/SPDL1	16
BP	GO:0044772	mitotic cell cycle phase transition	25/249	470/18870	3.70464e-09	1.67311e-06	1.38973e-06	ATAD5/AURKA/BRCA1/BRCC3/BUB1B/CASP2/CCNA2/CDC25B/CDC25C/CDCA8/E2F7/ESPL1/GTSE1/KANK2/KNL1/NFIB/PLK1/PLK3/RRM2/SKP2/SPC24/SPDL1/STIL/TICRR/ZPR1	25
BP	GO:0042770	signal transduction in response to DNA damage	16/249	189/18870	4.52411e-09	1.81618e-06	1.50857e-06	ATAD5/BRCA1/BRCC3/CASP2/E2F7/EME1/GADD45A/GTSE1/PLK1/PLK3/PTTG1IP/RAD51/SESN2/SOX4/TICRR/WDR76	16
BP	GO:1901987	regulation of cell cycle phase transition	24/249	456/18870	9.4977e-09	3.32387e-06	2.76089e-06	ATAD5/AURKA/BRCA1/BRCC3/BUB1B/CASP2/CDC25B/CDC25C/CDCA8/E2F7/EME1/ESPL1/GTSE1/KANK2/KNL1/PLK1/PLK3/RAD51/RRM2/SPC24/SPDL1/STIL/TICRR/WDR76	24
BP	GO:0010948	negative regulation of cell cycle process	20/249	320/18870	1.01197e-08	3.32387e-06	2.76089e-06	BRCA1/BRCC3/BUB1B/CASP2/CDCA8/E2F7/EME1/ESPL1/GTSE1/KANK2/KNL1/LIF/NEK2/PLK1/PLK3/RAD51/SPC24/SPDL1/TICRR/WDR76	20
BP	GO:1901990	regulation of mitotic cell cycle phase transition	21/249	355/18870	1.12283e-08	3.38066e-06	2.80806e-06	ATAD5/AURKA/BRCA1/BRCC3/BUB1B/CASP2/CDC25B/CDC25C/CDCA8/E2F7/ESPL1/GTSE1/KANK2/KNL1/PLK1/PLK3/RRM2/SPC24/SPDL1/STIL/TICRR	21
BP	GO:0000075	cell cycle checkpoint signaling	15/249	192/18870	4.0902e-08	1.13676e-05	9.44223e-06	BRCA1/BRCC3/BUB1B/CASP2/CDCA8/EME1/GTSE1/KNL1/PLK1/PLK3/RAD51/SPC24/SPDL1/TICRR/WDR76	15
BP	GO:0007093	mitotic cell cycle checkpoint signaling	13/249	142/18870	5.17978e-08	1.21409e-05	1.00846e-05	BRCA1/BRCC3/BUB1B/CASP2/CDCA8/EME1/GTSE1/KNL1/PLK1/PLK3/SPC24/SPDL1/TICRR	13
BP	GO:0007088	regulation of mitotic nuclear division	12/249	118/18870	5.30021e-08	1.21409e-05	1.00846e-05	AURKA/BUB1B/CDC25C/CDCA2/CDCA8/ESPL1/KNL1/MKI67/NEK2/PLK1/SPC24/SPDL1	12
BP	GO:0000819	sister chromatid segregation	16/249	225/18870	5.37654e-08	1.21409e-05	1.00846e-05	BUB1B/CDCA8/CEP97/DSN1/ESPL1/KIF11/KIF23/KIF2C/KIFC1/KNL1/NEK2/NSL1/PLK1/SPAG5/SPC24/SPDL1	16
BP	GO:0051783	regulation of nuclear division	13/249	146/18870	7.20827e-08	1.53197e-05	1.27249e-05	AURKA/BUB1B/CDC25C/CDCA2/CDCA8/ESPL1/KNL1/LIF/MKI67/NEK2/PLK1/SPC24/SPDL1	13
BP	GO:0045786	negative regulation of cell cycle	21/249	407/18870	1.16624e-07	2.3409e-05	1.94441e-05	BRCA1/BRCC3/BTG1/BUB1B/CASP2/CDCA8/E2F7/EME1/ESPL1/GTSE1/KANK2/KNL1/LIF/NEK2/PLK1/PLK3/RAD51/SPC24/SPDL1/TICRR/WDR76	21
BP	GO:1901988	negative regulation of cell cycle phase transition	17/249	277/18870	1.73638e-07	3.30187e-05	2.74262e-05	BRCA1/BRCC3/BUB1B/CASP2/CDCA8/E2F7/EME1/GTSE1/KANK2/KNL1/PLK1/PLK3/RAD51/SPC24/SPDL1/TICRR/WDR76	17
BP	GO:0045930	negative regulation of mitotic cell cycle	16/249	248/18870	2.05285e-07	3.70847e-05	3.08036e-05	BRCA1/BRCC3/BTG1/BUB1B/CASP2/CDCA8/E2F7/EME1/GTSE1/KANK2/KNL1/PLK1/PLK3/SPC24/SPDL1/TICRR	16
BP	GO:0008608	attachment of spindle microtubules to kinetochore	8/249	49/18870	2.32224e-07	3.99536e-05	3.31865e-05	CDCA8/DSN1/KIF2C/KNL1/NEK2/NSL1/SPAG5/SPC24	8
BP	GO:1902850	microtubule cytoskeleton organization involved in mitosis	13/249	163/18870	2.62539e-07	4.31161e-05	3.58133e-05	AURKA/CDCA8/CEP97/ESPL1/GPSM2/KIF11/KIF23/KIFC1/NEK2/PLK1/PLK3/SPDL1/STIL	13
BP	GO:1901991	negative regulation of mitotic cell cycle phase transition	14/249	196/18870	3.52389e-07	5.53558e-05	4.598e-05	BRCA1/BRCC3/BUB1B/CASP2/CDCA8/E2F7/GTSE1/KANK2/KNL1/PLK1/PLK3/SPC24/SPDL1/TICRR	14
BP	GO:0032465	regulation of cytokinesis	10/249	93/18870	4.1346e-07	6.22429e-05	5.17006e-05	AURKA/CDC25B/CDCA8/E2F7/IGF1R/KIF20A/KIF23/PLK1/PLK3/WNK1	10
BP	GO:0051310	metaphase chromosome alignment	10/249	96/18870	5.57615e-07	8.05865e-05	6.69373e-05	CDCA8/DSN1/KIF2C/KIFC1/KNL1/NEK2/NSL1/SPAG5/SPC24/SPDL1	10
BP	GO:0098813	nuclear chromosome segregation	17/249	312/18870	9.22505e-07	0.000128193	0.00010648	AURKA/BUB1B/CDCA8/CEP97/DSN1/ESPL1/KIF11/KIF23/KIF2C/KIFC1/KNL1/NEK2/NSL1/PLK1/SPAG5/SPC24/SPDL1	17
BP	GO:0007052	mitotic spindle organization	11/249	130/18870	1.23602e-06	0.000165398	0.000137384	AURKA/CDCA8/CEP97/GPSM2/KIF11/KIF23/KIFC1/NEK2/PLK1/PLK3/STIL	11
BP	GO:0051225	spindle assembly	11/249	133/18870	1.54993e-06	0.000199997	0.000166123	AURKA/CDCA8/CEP97/GPSM2/KIF11/KIF23/KIFC1/NEK2/PLK1/SPAG5/STIL	11
BP	GO:0051303	establishment of chromosome localization	10/249	108/18870	1.66696e-06	0.000207681	0.000172505	CDCA8/DSN1/KIF2C/KIFC1/KNL1/NEK2/NSL1/SPAG5/SPC24/SPDL1	10
BP	GO:0007051	spindle organization	13/249	202/18870	2.98592e-06	0.000359604	0.000298697	AURKA/CDCA8/CEP97/ESPL1/GPSM2/KIF11/KIF23/KIFC1/NEK2/PLK1/PLK3/SPAG5/STIL	13
BP	GO:0050000	chromosome localization	10/249	116/18870	3.20246e-06	0.000373242	0.000310025	CDCA8/DSN1/KIF2C/KIFC1/KNL1/NEK2/NSL1/SPAG5/SPC24/SPDL1	10
BP	GO:0031297	replication fork processing	7/249	49/18870	3.42918e-06	0.000387176	0.000321599	BRCA1/EME1/FAM111A/MMS22L/NUCKS1/PARP1/RAD51	7
BP	GO:0051656	establishment of organelle localization	20/249	469/18870	4.49287e-06	0.000491901	0.000408586	CDCA8/DSN1/ESPL1/GPSM2/HIF1A/KIF2C/KIFC1/KNL1/LMNB1/NEK2/NSL1/PIK3CD/PINK1/PLK1/RAB17/SPAG5/SPC24/SPDL1/SYNE2/TESK1	20
BP	GO:1903829	positive regulation of protein localization	20/249	476/18870	5.60065e-06	0.000595151	0.000494348	B3GAT3/CNPY4/GPSM2/GSK3B/HIF1A/IRS2/MYH10/PARP1/PIK3R1/PINK1/PLK1/PLK3/PRNP/RAB29/RAB38/SESN2/SOX4/STX3/TESK1/ZPR1	20
BP	GO:0045766	positive regulation of angiogenesis	12/249	185/18870	6.6466e-06	0.000654569	0.000543702	ADM/BRCA1/BTG1/CXCL8/ETS1/F3/HIF1A/HK2/ITGA5/PIK3CD/WNK1/XBP1	12
BP	GO:1904018	positive regulation of vasculature development	12/249	185/18870	6.6466e-06	0.000654569	0.000543702	ADM/BRCA1/BTG1/CXCL8/ETS1/F3/HIF1A/HK2/ITGA5/PIK3CD/WNK1/XBP1	12
BP	GO:0000077	DNA damage checkpoint signaling	10/249	126/18870	6.74115e-06	0.000654569	0.000543702	BRCA1/BRCC3/CASP2/EME1/GTSE1/PLK1/PLK3/RAD51/TICRR/WDR76	10
BP	GO:0044839	cell cycle G2/M phase transition	11/249	155/18870	6.88448e-06	0.000654569	0.000543702	ATAD5/AURKA/BRCA1/BRCC3/CCNA2/CDC25B/CDC25C/PLK1/PLK3/SKP2/TICRR	11
BP	GO:0000910	cytokinesis	12/249	188/18870	7.83238e-06	0.0007256	0.000602703	AURKA/CDC25B/CDCA8/E2F7/ESPL1/IGF1R/KIF20A/KIF23/MYH10/PLK1/PLK3/WNK1	12
BP	GO:0045005	DNA-templated DNA replication maintenance of fidelity	7/249	56/18870	8.55912e-06	0.000773102	0.000642159	BRCA1/EME1/FAM111A/MMS22L/NUCKS1/PARP1/RAD51	7
BP	GO:0051983	regulation of chromosome segregation	10/249	131/18870	9.52771e-06	0.000839601	0.000697394	BUB1B/CDCA2/CDCA8/ESPL1/KIF2C/KNL1/MKI67/PLK1/SPC24/SPDL1	10
BP	GO:0045787	positive regulation of cell cycle	16/249	334/18870	1.00055e-05	0.000860709	0.000714928	ATAD5/AURKA/CDC25B/CDC25C/CDCA8/CITED2/E2F7/ESPL1/GPSM2/IGF1R/KIF23/RRM2/SPAG5/STIL/WNK1/ZPR1	16
BP	GO:0090068	positive regulation of cell cycle process	14/249	262/18870	1.07182e-05	0.00090058	0.000748045	ATAD5/AURKA/CDC25B/CDC25C/CDCA8/E2F7/ESPL1/GPSM2/IGF1R/KIF23/RRM2/SPAG5/STIL/WNK1	14
BP	GO:0010965	regulation of mitotic sister chromatid separation	7/249	59/18870	1.21741e-05	0.000997545	0.000828587	BUB1B/CDCA8/ESPL1/KNL1/PLK1/SPC24/SPDL1	7
BP	GO:0031570	DNA integrity checkpoint signaling	10/249	135/18870	1.24244e-05	0.000997545	0.000828587	BRCA1/BRCC3/CASP2/EME1/GTSE1/PLK1/PLK3/RAD51/TICRR/WDR76	10
BP	GO:0043476	pigment accumulation	4/249	12/18870	1.34805e-05	0.00103628	0.000860758	CD63/RAB32/RAB38/SHROOM3	4
BP	GO:0043482	cellular pigment accumulation	4/249	12/18870	1.34805e-05	0.00103628	0.000860758	CD63/RAB32/RAB38/SHROOM3	4
BP	GO:0044773	mitotic DNA damage checkpoint signaling	8/249	83/18870	1.38065e-05	0.00103923	0.000863212	BRCA1/BRCC3/CASP2/EME1/GTSE1/PLK1/PLK3/TICRR	8
BP	GO:0071496	cellular response to external stimulus	16/249	346/18870	1.54937e-05	0.00114242	0.000948924	ATF3/CASP2/FOXO3/GADD45A/HFE/IGF1R/KANK2/MYD88/PIM1/RALB/SESN2/SLC2A1/SLC7A5/SRF/UPP1/XBP1	16
BP	GO:0051306	mitotic sister chromatid separation	7/249	62/18870	1.697e-05	0.00121052	0.00100549	BUB1B/CDCA8/ESPL1/KNL1/PLK1/SPC24/SPDL1	7
BP	GO:0000086	G2/M transition of mitotic cell cycle	10/249	140/18870	1.70874e-05	0.00121052	0.00100549	AURKA/BRCA1/BRCC3/CCNA2/CDC25B/CDC25C/PLK1/PLK3/SKP2/TICRR	10
BP	GO:0051784	negative regulation of nuclear division	7/249	63/18870	1.88787e-05	0.0013117	0.00108954	BUB1B/CDCA8/KNL1/LIF/PLK1/SPC24/SPDL1	7
BP	GO:0044774	mitotic DNA integrity checkpoint signaling	8/249	87/18870	1.95478e-05	0.00133257	0.00110686	BRCA1/BRCC3/CASP2/EME1/GTSE1/PLK1/PLK3/TICRR	8
BP	GO:0010639	negative regulation of organelle organization	16/249	363/18870	2.78225e-05	0.00186153	0.00154624	BRCA1/BUB1B/CARMIL1/CDCA8/CEP97/ESPL1/KANK2/KNL1/LIF/PARP1/PIK3R1/PINK1/PLK1/SPC24/SPDL1/TESK1	16
BP	GO:0007094	mitotic spindle assembly checkpoint signaling	6/249	46/18870	2.99226e-05	0.00186397	0.00154826	BUB1B/CDCA8/KNL1/PLK1/SPC24/SPDL1	6
BP	GO:0071173	spindle assembly checkpoint signaling	6/249	46/18870	2.99226e-05	0.00186397	0.00154826	BUB1B/CDCA8/KNL1/PLK1/SPC24/SPDL1	6
BP	GO:0071174	mitotic spindle checkpoint signaling	6/249	46/18870	2.99226e-05	0.00186397	0.00154826	BUB1B/CDCA8/KNL1/PLK1/SPC24/SPDL1	6
BP	GO:1901976	regulation of cell cycle checkpoint	6/249	46/18870	2.99226e-05	0.00186397	0.00154826	BRCA1/BRCC3/CDCA8/KNL1/RAD51/WDR76	6
BP	GO:0031669	cellular response to nutrient levels	13/249	251/18870	3.07411e-05	0.0018825	0.00156365	ATF3/FOXO3/HFE/IGF1R/KANK2/PIM1/RALB/SESN2/SLC2A1/SLC7A5/SRF/UPP1/XBP1	13
BP	GO:0031577	spindle checkpoint signaling	6/249	47/18870	3.39258e-05	0.00203757	0.00169246	BUB1B/CDCA8/KNL1/PLK1/SPC24/SPDL1	6
BP	GO:2001251	negative regulation of chromosome organization	8/249	94/18870	3.44013e-05	0.00203757	0.00169246	BUB1B/CDCA8/ESPL1/KNL1/PARP1/PLK1/SPC24/SPDL1	8
BP	GO:0033046	negative regulation of sister chromatid segregation	6/249	48/18870	3.83477e-05	0.00213154	0.00177051	BUB1B/CDCA8/KNL1/PLK1/SPC24/SPDL1	6
BP	GO:0033048	negative regulation of mitotic sister chromatid segregation	6/249	48/18870	3.83477e-05	0.00213154	0.00177051	BUB1B/CDCA8/KNL1/PLK1/SPC24/SPDL1	6
BP	GO:0045841	negative regulation of mitotic metaphase/anaphase transition	6/249	48/18870	3.83477e-05	0.00213154	0.00177051	BUB1B/CDCA8/KNL1/PLK1/SPC24/SPDL1	6
BP	GO:2000816	negative regulation of mitotic sister chromatid separation	6/249	48/18870	3.83477e-05	0.00213154	0.00177051	BUB1B/CDCA8/KNL1/PLK1/SPC24/SPDL1	6
BP	GO:0090307	mitotic spindle assembly	7/249	71/18870	4.14923e-05	0.00227139	0.00188668	CDCA8/CEP97/KIF11/KIF23/KIFC1/NEK2/PLK1	7
BP	GO:0042149	cellular response to glucose starvation	6/249	50/18870	4.8576e-05	0.00250721	0.00208256	FOXO3/SESN2/SLC2A1/SLC7A5/UPP1/XBP1	6
BP	GO:0051985	negative regulation of chromosome segregation	6/249	50/18870	4.8576e-05	0.00250721	0.00208256	BUB1B/CDCA8/KNL1/PLK1/SPC24/SPDL1	6
BP	GO:1902100	negative regulation of metaphase/anaphase transition of cell cycle	6/249	50/18870	4.8576e-05	0.00250721	0.00208256	BUB1B/CDCA8/KNL1/PLK1/SPC24/SPDL1	6
BP	GO:1905819	negative regulation of chromosome separation	6/249	50/18870	4.8576e-05	0.00250721	0.00208256	BUB1B/CDCA8/KNL1/PLK1/SPC24/SPDL1	6
BP	GO:0030330	DNA damage response, signal transduction by p53 class mediator	7/249	73/18870	4.97111e-05	0.00252966	0.0021012	CASP2/E2F7/GTSE1/PLK3/PTTG1IP/SESN2/SOX4	7
BP	GO:1905818	regulation of chromosome separation	7/249	74/18870	5.42944e-05	0.00272452	0.00226306	BUB1B/CDCA8/ESPL1/KNL1/PLK1/SPC24/SPDL1	7
BP	GO:0090169	regulation of spindle assembly	5/249	32/18870	5.78372e-05	0.00286255	0.00237771	CEP97/GPSM2/PLK1/SPAG5/STIL	5
BP	GO:0033047	regulation of mitotic sister chromatid segregation	6/249	54/18870	7.55515e-05	0.00368875	0.00306397	BUB1B/CDCA8/KNL1/PLK1/SPC24/SPDL1	6
BP	GO:0120032	regulation of plasma membrane bounded cell projection assembly	11/249	203/18870	8.39407e-05	0.0040437	0.00335881	AGRN/ATP8B1/CDC42EP2/CDC42EP3/CEP97/GSK3B/PIK3R1/RAB17/SRF/SYNE2/TESK1	11
BP	GO:0060491	regulation of cell projection assembly	11/249	205/18870	9.16191e-05	0.00435552	0.00361781	AGRN/ATP8B1/CDC42EP2/CDC42EP3/CEP97/GSK3B/PIK3R1/RAB17/SRF/SYNE2/TESK1	11
BP	GO:0045839	negative regulation of mitotic nuclear division	6/249	56/18870	9.29132e-05	0.00435968	0.00362127	BUB1B/CDCA8/KNL1/PLK1/SPC24/SPDL1	6
BP	GO:0051304	chromosome separation	7/249	81/18870	9.70179e-05	0.00445581	0.00370111	BUB1B/CDCA8/ESPL1/KNL1/PLK1/SPC24/SPDL1	7
BP	GO:0031668	cellular response to extracellular stimulus	13/249	281/18870	9.74284e-05	0.00445581	0.00370111	ATF3/FOXO3/HFE/IGF1R/KANK2/PIM1/RALB/SESN2/SLC2A1/SLC7A5/SRF/UPP1/XBP1	13
BP	GO:0072331	signal transduction by p53 class mediator	10/249	175/18870	0.000113868	0.00514256	0.00427155	AEN/ATAD5/AURKA/CASP2/E2F7/GTSE1/PLK3/PTTG1IP/SESN2/SOX4	10
BP	GO:0009267	cellular response to starvation	10/249	179/18870	0.000137161	0.00611806	0.00508182	ATF3/FOXO3/HFE/IGF1R/RALB/SESN2/SLC2A1/SLC7A5/UPP1/XBP1	10
BP	GO:1902749	regulation of cell cycle G2/M phase transition	8/249	116/18870	0.000153124	0.00674679	0.00560406	ATAD5/AURKA/BRCA1/BRCC3/CDC25B/CDC25C/PLK1/TICRR	8
BP	GO:0042594	response to starvation	11/249	218/18870	0.00015771	0.00678342	0.00563449	ADM/ATF3/FOXO3/HFE/IGF1R/RALB/SESN2/SLC2A1/SLC7A5/UPP1/XBP1	11
BP	GO:1902115	regulation of organelle assembly	11/249	218/18870	0.00015771	0.00678342	0.00563449	BRCA1/CEP97/GPSM2/GSK3B/PINK1/PLK1/RALB/SPAG5/STIL/SYNE2/TESK1	11
BP	GO:0000281	mitotic cytokinesis	7/249	88/18870	0.000163816	0.00696314	0.00578377	CDCA8/ESPL1/KIF20A/KIF23/MYH10/PLK1/WNK1	7
BP	GO:0010508	positive regulation of autophagy	9/249	150/18870	0.000173228	0.00727758	0.00604495	ADRB2/DEPTOR/FOXO3/GSK3B/HIF1A/PINK1/PLK3/RALB/SESN2	9
BP	GO:0033059	cellular pigmentation	6/249	63/18870	0.000180046	0.0074771	0.00621068	CD63/RAB17/RAB29/RAB32/RAB38/SHROOM3	6
BP	GO:0001890	placenta development	9/249	151/18870	0.000182123	0.0074774	0.00621092	ADAM19/ADM/CCDC134/CEBPB/CITED2/E2F7/HIF1A/LIF/PARP1	9
BP	GO:0051302	regulation of cell division	10/249	186/18870	0.000187613	0.00756898	0.00628699	AURKA/CDC25B/CDCA8/E2F7/IGF1R/KIF20A/KIF23/PLK1/PLK3/WNK1	10
BP	GO:0030071	regulation of mitotic metaphase/anaphase transition	7/249	90/18870	0.000188544	0.00756898	0.00628699	BUB1B/CDCA8/ESPL1/KNL1/PLK1/SPC24/SPDL1	7
BP	GO:0031100	animal organ regeneration	6/249	64/18870	0.000196504	0.00780184	0.00648041	ADM/AURKA/CCNA2/CEBPB/HFE/SLC7A5	6
BP	GO:0046835	carbohydrate phosphorylation	4/249	23/18870	0.000215109	0.00844771	0.00701689	GNE/GNPTAB/HK2/PFKFB3	4
BP	GO:1902099	regulation of metaphase/anaphase transition of cell cycle	7/249	93/18870	0.000231209	0.00888549	0.00738052	BUB1B/CDCA8/ESPL1/KNL1/PLK1/SPC24/SPDL1	7
BP	GO:0031099	regeneration	10/249	191/18870	0.000232516	0.00888549	0.00738052	ADM/AURKA/BCL9/CCNA2/CEBPB/DHFR/HFE/IGF1R/NFIB/SLC7A5	10
BP	GO:0045765	regulation of angiogenesis	14/249	349/18870	0.000235678	0.00888549	0.00738052	ADM/BRCA1/BTG1/CXCL8/ETS1/F3/GADD45A/HIF1A/HK2/ITGA5/PGK1/PIK3CD/WNK1/XBP1	14
BP	GO:0001701	in utero embryonic development	15/249	392/18870	0.000236094	0.00888549	0.00738052	ADM/CEBPB/CITED2/E2F7/FLVCR1/GINS1/HIF1A/LIF/MAFG/NEK2/RRM2/SLC25A20/SRF/STIL/ZPR1	15
BP	GO:0001678	intracellular glucose homeostasis	9/249	157/18870	0.000243862	0.00896128	0.00744348	HIF1A/HK2/IGF1R/IRS2/NUCKS1/PIK3R1/SOX4/SRF/XBP1	9
BP	GO:1904646	cellular response to amyloid-beta	5/249	43/18870	0.000245662	0.00896128	0.00744348	ADRB2/GSK3B/IGF1R/PARP1/PRNP	5
BP	GO:0007091	metaphase/anaphase transition of mitotic cell cycle	7/249	94/18870	0.000247045	0.00896128	0.00744348	BUB1B/CDCA8/ESPL1/KNL1/PLK1/SPC24/SPDL1	7
BP	GO:0035646	endosome to melanosome transport	3/249	10/18870	0.000254368	0.00896128	0.00744348	CD63/RAB32/RAB38	3
BP	GO:0043485	endosome to pigment granule transport	3/249	10/18870	0.000254368	0.00896128	0.00744348	CD63/RAB32/RAB38	3
BP	GO:0048757	pigment granule maturation	3/249	10/18870	0.000254368	0.00896128	0.00744348	CD63/RAB32/RAB38	3
BP	GO:2000001	regulation of DNA damage checkpoint	4/249	24/18870	0.00025547	0.00896128	0.00744348	BRCA1/BRCC3/RAD51/WDR76	4
BP	GO:1901342	regulation of vasculature development	14/249	354/18870	0.000272401	0.00943513	0.00783707	ADM/BRCA1/BTG1/CXCL8/ETS1/F3/GADD45A/HIF1A/HK2/ITGA5/PGK1/PIK3CD/WNK1/XBP1	14
BP	GO:0044786	cell cycle DNA replication	5/249	44/18870	0.000274201	0.00943513	0.00783707	ATAD5/E2F7/GINS1/RAD51/ZPR1	5
BP	GO:0044784	metaphase/anaphase transition of cell cycle	7/249	97/18870	0.000299858	0.0102206	0.00848952	BUB1B/CDCA8/ESPL1/KNL1/PLK1/SPC24/SPDL1	7
BP	GO:0031396	regulation of protein ubiquitination	10/249	200/18870	0.00033609	0.0112287	0.00932685	BRCA1/GSK3B/HDAC8/PINK1/PLK1/PTTG1IP/SKP2/SMAD7/SOX4/WNK1	10
BP	GO:0097193	intrinsic apoptotic signaling pathway	13/249	319/18870	0.00033741	0.0112287	0.00932685	AEN/ATAD5/BRCA1/CASP2/CEBPB/HIF1A/MSH6/PARP1/PIK3R1/PINK1/PPP1R15A/PTTG1IP/XBP1	13
BP	GO:0090224	regulation of spindle organization	5/249	46/18870	0.000338757	0.0112287	0.00932685	CEP97/GPSM2/PLK1/SPAG5/STIL	5
BP	GO:0032467	positive regulation of cytokinesis	5/249	47/18870	0.000375046	0.0122096	0.0101416	CDC25B/CDCA8/IGF1R/KIF23/WNK1	5
BP	GO:0006024	glycosaminoglycan biosynthetic process	6/249	72/18870	0.000375108	0.0122096	0.0101416	ABCC5/B3GAT3/B4GAT1/CHST3/DSE/GCNT2	6
BP	GO:1903320	regulation of protein modification by small protein conjugation or removal	11/249	243/18870	0.000401074	0.0129252	0.010736	BRCA1/GSK3B/HDAC8/HIF1A/PINK1/PLK1/PTTG1IP/SKP2/SMAD7/SOX4/WNK1	11
BP	GO:1904377	positive regulation of protein localization to cell periphery	6/249	73/18870	0.000404248	0.0129252	0.010736	CNPY4/GPSM2/PIK3R1/PRNP/RAB38/STX3	6
BP	GO:0006023	aminoglycan biosynthetic process	6/249	74/18870	0.000435126	0.0137904	0.0114547	ABCC5/B3GAT3/B4GAT1/CHST3/DSE/GCNT2	6
BP	GO:0051321	meiotic cell cycle	12/249	287/18870	0.000452291	0.0138108	0.0114716	AURKA/CDC25B/CDC25C/EME1/ESPL1/EXO1/LIF/MSH6/NEK2/PLK1/RAD51/TDRKH	12
BP	GO:0061982	meiosis I cell cycle process	8/249	136/18870	0.000452776	0.0138108	0.0114716	AURKA/CDC25B/CDC25C/EME1/ESPL1/MSH6/PLK1/RAD51	8
BP	GO:2000378	negative regulation of reactive oxygen species metabolic process	5/249	49/18870	0.000456354	0.0138108	0.0114716	BRCA1/HIF1A/HK2/PINK1/TFAP2A	5
BP	GO:0016446	somatic hypermutation of immunoglobulin genes	3/249	12/18870	0.000457308	0.0138108	0.0114716	EXO1/MSH6/POLQ	3
BP	GO:0010389	regulation of G2/M transition of mitotic cell cycle	7/249	104/18870	0.000458703	0.0138108	0.0114716	AURKA/BRCA1/BRCC3/CDC25B/CDC25C/PLK1/TICRR	7
BP	GO:0033045	regulation of sister chromatid segregation	7/249	104/18870	0.000458703	0.0138108	0.0114716	BUB1B/CDCA8/ESPL1/KNL1/PLK1/SPC24/SPDL1	7
BP	GO:1904375	regulation of protein localization to cell periphery	8/249	137/18870	0.000475475	0.0141975	0.0117928	CNPY4/GPSM2/PIK3R1/PLK1/PRNP/RAB38/STX3/WNK1	8
BP	GO:0010212	response to ionizing radiation	8/249	138/18870	0.000499089	0.0147804	0.012277	AEN/BRCA1/BRCC3/GADD45A/NUCKS1/PARP1/RAD51/TICRR	8
BP	GO:0046323	glucose import	6/249	77/18870	0.000538909	0.0157988	0.0131229	HK2/IRS2/PEA15/PIK3R1/SESN2/SLC2A1	6
BP	GO:0097421	liver regeneration	4/249	29/18870	0.000542222	0.0157988	0.0131229	AURKA/CEBPB/HFE/SLC7A5	4
BP	GO:1903046	meiotic cell cycle process	10/249	214/18870	0.000571997	0.016533	0.0137328	AURKA/CDC25B/CDC25C/EME1/ESPL1/LIF/MSH6/PLK1/RAD51/TDRKH	10
BP	GO:0002566	somatic diversification of immune receptors via somatic mutation	3/249	13/18870	0.00058872	0.0167484	0.0139116	EXO1/MSH6/POLQ	3
BP	GO:1901678	iron coordination entity transport	3/249	13/18870	0.00058872	0.0167484	0.0139116	ABCC5/FLVCR1/LCN2	3
BP	GO:0001666	response to hypoxia	12/249	298/18870	0.000631109	0.017814	0.0147968	ADM/CCNA2/CITED2/HIF1A/HK2/LIF/PGK1/PINK1/PLK3/SLC2A1/SOX4/SRF	12
BP	GO:1904645	response to amyloid-beta	5/249	53/18870	0.000658006	0.0184293	0.0153078	ADRB2/GSK3B/IGF1R/PARP1/PRNP	5
BP	GO:0070482	response to oxygen levels	13/249	343/18870	0.000667776	0.018559	0.0154156	ADM/CCNA2/CITED2/HIF1A/HK2/LIF/PGK1/PINK1/PLK3/SLC2A1/SLC7A5/SOX4/SRF	13
BP	GO:0034755	iron ion transmembrane transport	4/249	31/18870	0.000703633	0.0192741	0.0160096	ABCC5/HFE/LCN2/SLC39A8	4
BP	GO:0045785	positive regulation of cell adhesion	16/249	482/18870	0.000704175	0.0192741	0.0160096	ABL2/ADAM19/CARMIL1/CITED2/ETS1/FOXO3/GCNT2/GSK3B/ITGA5/LIF/RHOD/SMAD7/SOX4/STX3/TESK1/XBP1	16
BP	GO:0007100	mitotic centrosome separation	3/249	14/18870	0.000741998	0.0200063	0.0166177	AURKA/KIF11/NEK2	3
BP	GO:0051231	spindle elongation	3/249	14/18870	0.000741998	0.0200063	0.0166177	CDCA8/KIF11/KIF23	3
BP	GO:0043473	pigmentation	7/249	115/18870	0.000837227	0.0223657	0.0185776	CD63/RAB17/RAB29/RAB32/RAB38/SHROOM3/VANGL1	7
BP	GO:0051222	positive regulation of protein transport	12/249	308/18870	0.000841888	0.0223657	0.0185776	B3GAT3/GSK3B/HIF1A/IRS2/MYH10/PIK3R1/PINK1/PLK3/PRNP/RAB29/SOX4/ZPR1	12
BP	GO:0034976	response to endoplasmic reticulum stress	11/249	266/18870	0.000849741	0.0224096	0.018614	ATF3/CEBPB/CXCL8/ERMP1/GSK3B/JKAMP/NRBF2/PIK3R1/PPP1R15A/SESN2/XBP1	11
BP	GO:0043618	regulation of transcription from RNA polymerase II promoter in response to stress	4/249	33/18870	0.000896366	0.0234005	0.0194371	ATF3/CEBPB/CITED2/HIF1A	4
BP	GO:0010506	regulation of autophagy	13/249	355/18870	0.000916027	0.0234005	0.0194371	ABL2/ADRB2/DEPTOR/FOXO3/GSK3B/HIF1A/PINK1/PLK3/RAB39B/RALB/SESN2/SLC7A5/WNK1	13
BP	GO:0032352	positive regulation of hormone metabolic process	3/249	15/18870	0.00091849	0.0234005	0.0194371	ADM/HIF1A/IGF1R	3
BP	GO:0051299	centrosome separation	3/249	15/18870	0.00091849	0.0234005	0.0194371	AURKA/KIF11/NEK2	3
BP	GO:0051293	establishment of spindle localization	5/249	57/18870	0.000919921	0.0234005	0.0194371	ESPL1/GPSM2/PLK1/SPAG5/SPDL1	5
BP	GO:0061640	cytoskeleton-dependent cytokinesis	7/249	117/18870	0.000926892	0.0234005	0.0194371	CDCA8/ESPL1/KIF20A/KIF23/MYH10/PLK1/WNK1	7
BP	GO:0031667	response to nutrient levels	16/249	495/18870	0.000932654	0.0234005	0.0194371	ADM/ADRB2/ATF3/FOXO3/HFE/IGF1R/KANK2/PIM1/RALB/RASAL2/SESN2/SLC2A1/SLC7A5/SRF/UPP1/XBP1	16
BP	GO:0071539	protein localization to centrosome	4/249	34/18870	0.00100545	0.0250531	0.0208098	AURKA/GSK3B/SPAG5/STIL	4
BP	GO:0036293	response to decreased oxygen levels	12/249	315/18870	0.00102203	0.0251671	0.0209044	ADM/CCNA2/CITED2/HIF1A/HK2/LIF/PGK1/PINK1/PLK3/SLC2A1/SOX4/SRF	12
BP	GO:0034502	protein localization to chromosome	7/249	119/18870	0.00102396	0.0251671	0.0209044	BUB1B/H1-5/KNL1/MMS22L/PARP1/PLK1/SPDL1	7
BP	GO:0006826	iron ion transport	5/249	59/18870	0.00107669	0.0261079	0.0216859	ABCC5/FLVCR1/HFE/LCN2/SLC39A8	5
BP	GO:0007062	sister chromatid cohesion	5/249	59/18870	0.00107669	0.0261079	0.0216859	BUB1B/CHTF8/ESPL1/HDAC8/PLK1	5
BP	GO:0001892	embryonic placenta development	6/249	88/18870	0.00109229	0.0261894	0.0217536	ADM/CEBPB/CITED2/E2F7/HIF1A/LIF	6
BP	GO:0140694	non-membrane-bounded organelle assembly	14/249	408/18870	0.00109974	0.0261894	0.0217536	AURKA/BRCA1/CDCA8/CEP97/GPSM2/KIF11/KIF23/KIFC1/NEK2/PLK1/SPAG5/SRF/STIL/WNK1	14
BP	GO:1905039	carboxylic acid transmembrane transport	8/249	156/18870	0.00111392	0.0261894	0.0217536	ABCC5/IRS2/SLC16A10/SLC25A12/SLC25A20/SLC2A1/SLC6A6/SLC7A5	8
BP	GO:0031269	pseudopodium assembly	3/249	16/18870	0.00111948	0.0261894	0.0217536	CDC42EP2/CDC42EP3/SRGAP2	3
BP	GO:0033146	regulation of intracellular estrogen receptor signaling pathway	4/249	35/18870	0.00112354	0.0261894	0.0217536	BRCA1/KANK2/PARP1/SKP2	4
BP	GO:1905508	protein localization to microtubule organizing center	4/249	35/18870	0.00112354	0.0261894	0.0217536	AURKA/GSK3B/SPAG5/STIL	4
BP	GO:1903825	organic acid transmembrane transport	8/249	157/18870	0.00116063	0.0268805	0.0223277	ABCC5/IRS2/SLC16A10/SLC25A12/SLC25A20/SLC2A1/SLC6A6/SLC7A5	8
BP	GO:0090316	positive regulation of intracellular protein transport	8/249	158/18870	0.0012089	0.02782	0.023108	B3GAT3/GSK3B/PIK3R1/PINK1/PLK3/PRNP/RAB29/ZPR1	8
BP	GO:1904951	positive regulation of establishment of protein localization	12/249	324/18870	0.00129975	0.0297215	0.0246874	B3GAT3/GSK3B/HIF1A/IRS2/MYH10/PIK3R1/PINK1/PLK3/PRNP/RAB29/SOX4/ZPR1	12
BP	GO:0009100	glycoprotein metabolic process	13/249	370/18870	0.00133113	0.0302472	0.0251241	B3GAT3/B3GNT5/B4GAT1/CHST3/DSE/GCNT2/GNPTAB/GPC1/HBEGF/HIF1A/MGAT4A/PHLDA1/SLC39A8	13
BP	GO:0031268	pseudopodium organization	3/249	17/18870	0.00134618	0.0302472	0.0251241	CDC42EP2/CDC42EP3/SRGAP2	3
BP	GO:0051653	spindle localization	5/249	62/18870	0.00134785	0.0302472	0.0251241	ESPL1/GPSM2/PLK1/SPAG5/SPDL1	5
BP	GO:0006270	DNA replication initiation	4/249	37/18870	0.00138828	0.0305844	0.0254042	MCM10/POLA2/PRIM1/TICRR	4
BP	GO:0007095	mitotic G2 DNA damage checkpoint signaling	4/249	37/18870	0.00138828	0.0305844	0.0254042	BRCA1/BRCC3/PLK1/TICRR	4
BP	GO:0043243	positive regulation of protein-containing complex disassembly	4/249	37/18870	0.00138828	0.0305844	0.0254042	ADRB2/CARMIL1/IGF1R/WNK1	4
BP	GO:1901873	regulation of post-translational protein modification	11/249	284/18870	0.00143983	0.0312872	0.025988	BRCA1/GSK3B/HDAC8/HIF1A/PINK1/PLK1/PTTG1IP/SKP2/SMAD7/SOX4/WNK1	11
BP	GO:0032388	positive regulation of intracellular transport	9/249	201/18870	0.00144092	0.0312872	0.025988	B3GAT3/GSK3B/PIK3R1/PINK1/PLK3/PRNP/RAB29/SPAG5/ZPR1	9
BP	GO:0032436	positive regulation of proteasomal ubiquitin-dependent protein catabolic process	6/249	93/18870	0.00145482	0.0312872	0.025988	AURKA/GSK3B/PLK1/PLK3/RNF19B/SMAD7	6
BP	GO:1900182	positive regulation of protein localization to nucleus	6/249	93/18870	0.00145482	0.0312872	0.025988	PARP1/PIK3R1/PLK1/SESN2/TESK1/ZPR1	6
BP	GO:0016485	protein processing	10/249	245/18870	0.00159683	0.0338007	0.0280758	ADAM19/CASP2/CPM/DHCR24/F3/FAM111A/PARP1/PGK1/PMPCA/PRNP	10
BP	GO:0006977	DNA damage response, signal transduction by p53 class mediator resulting in cell cycle arrest	3/249	18/18870	0.00159976	0.0338007	0.0280758	CASP2/GTSE1/PLK3	3
BP	GO:0036003	positive regulation of transcription from RNA polymerase II promoter in response to stress	3/249	18/18870	0.00159976	0.0338007	0.0280758	ATF3/CEBPB/HIF1A	3
BP	GO:0071214	cellular response to abiotic stimulus	12/249	334/18870	0.00167885	0.0350083	0.0290788	BRCA1/BRCC3/CASP2/GADD45A/IGF1R/MYD88/NUCKS1/PARP1/PIK3R1/RAD51/SLC2A1/WNK1	12
BP	GO:0104004	cellular response to environmental stimulus	12/249	334/18870	0.00167885	0.0350083	0.0290788	BRCA1/BRCC3/CASP2/GADD45A/IGF1R/MYD88/NUCKS1/PARP1/PIK3R1/RAD51/SLC2A1/WNK1	12
BP	GO:0043620	regulation of DNA-templated transcription in response to stress	4/249	39/18870	0.00169368	0.0350083	0.0290788	ATF3/CEBPB/CITED2/HIF1A	4
BP	GO:0033044	regulation of chromosome organization	10/249	247/18870	0.00169567	0.0350083	0.0290788	BUB1B/CDCA8/ESPL1/HDAC8/KNL1/NEK2/PARP1/PLK1/SPC24/SPDL1	10
BP	GO:0040001	establishment of mitotic spindle localization	4/249	40/18870	0.0018626	0.0382362	0.03176	ESPL1/GPSM2/PLK1/SPDL1	4
BP	GO:1903376	regulation of oxidative stress-induced neuron intrinsic apoptotic signaling pathway	3/249	19/18870	0.00188131	0.0384021	0.0318978	HIF1A/PARP1/PINK1	3
BP	GO:0042593	glucose homeostasis	10/249	251/18870	0.00190823	0.0387327	0.0321724	HIF1A/HK2/IGF1R/IRS2/NUCKS1/PIK3R1/SESN2/SOX4/SRF/XBP1	10
BP	GO:0006310	DNA recombination	12/249	340/18870	0.00194708	0.0390005	0.0323948	ATAD5/BRCA1/EME1/EXO1/H1-5/MMS22L/MSH6/NUCKS1/PARP1/POLQ/RAD51/TEP1	12
BP	GO:0030879	mammary gland development	7/249	133/18870	0.00194727	0.0390005	0.0323948	AREG/CEBPB/FASN/HIF1A/HK2/IRS2/XBP1	7
BP	GO:0000082	G1/S transition of mitotic cell cycle	10/249	252/18870	0.0019646	0.0390005	0.0323948	CASP2/CCNA2/E2F7/GTSE1/KANK2/PLK3/RRM2/SKP2/STIL/ZPR1	10
BP	GO:0033500	carbohydrate homeostasis	10/249	252/18870	0.0019646	0.0390005	0.0323948	HIF1A/HK2/IGF1R/IRS2/NUCKS1/PIK3R1/SESN2/SOX4/SRF/XBP1	10
BP	GO:0031400	negative regulation of protein modification process	14/249	437/18870	0.00208658	0.0411958	0.0342183	BRCA1/CAMK2N1/DEPTOR/GADD45A/GSK3B/HDAC8/PLK1/PPP1R15A/PRNP/SMAD7/SOX4/STK38/TESK1/WNK1	14
BP	GO:1902001	fatty acid transmembrane transport	3/249	20/18870	0.00219188	0.0430394	0.0357497	IRS2/SLC25A20/SLC2A1	3
BP	GO:0098781	ncRNA transcription	7/249	136/18870	0.00221001	0.0431609	0.0358505	ETS1/FOXO3/GTF3C2/HIF1A/NFIB/POLR3D/SRF	7
BP	GO:0051294	establishment of spindle orientation	4/249	42/18870	0.00223477	0.0431777	0.0358645	GPSM2/PLK1/SPAG5/SPDL1	4
BP	GO:0060236	regulation of mitotic spindle organization	4/249	42/18870	0.00223477	0.0431777	0.0358645	CEP97/GPSM2/PLK1/STIL	4
BP	GO:0007264	small GTPase mediated signal transduction	15/249	491/18870	0.00231212	0.0437935	0.0363761	ABL2/ARHGAP11A/CCNA2/CDC42EP2/CDC42EP3/DHCR24/GPSM2/KANK2/PRAG1/RAB38/RAB39B/RALB/RHOD/SIPA1L2/SRGAP2	15
BP	GO:0046847	filopodium assembly	5/249	70/18870	0.00231513	0.0437935	0.0363761	AGRN/PIK3R1/RAB17/SRF/SRGAP2	5
BP	GO:0071479	cellular response to ionizing radiation	5/249	70/18870	0.00231513	0.0437935	0.0363761	BRCA1/BRCC3/GADD45A/NUCKS1/RAD51	5
BP	GO:1902893	regulation of miRNA transcription	5/249	70/18870	0.00231513	0.0437935	0.0363761	ETS1/FOXO3/HIF1A/NFIB/SRF	5
BP	GO:0008630	intrinsic apoptotic signaling pathway in response to DNA damage	6/249	102/18870	0.00233013	0.0438477	0.036421	AEN/ATAD5/BRCA1/CASP2/MSH6/PIK3R1	6
BP	GO:0048732	gland development	14/249	443/18870	0.00236285	0.0442331	0.0367412	AREG/AURKA/CEBPB/CITED2/E2F7/FASN/HFE/HIF1A/HK2/IRS2/NFIB/SLC7A5/SRF/XBP1	14
BP	GO:0007098	centrosome cycle	7/249	138/18870	0.00239982	0.0446936	0.0371236	AURKA/BRCA1/GADD45A/KIF11/NEK2/PLK1/STIL	7
BP	GO:0061614	miRNA transcription	5/249	71/18870	0.00246418	0.0456569	0.0379238	ETS1/FOXO3/HIF1A/NFIB/SRF	5
BP	GO:0036480	neuron intrinsic apoptotic signaling pathway in response to oxidative stress	3/249	21/18870	0.00253245	0.0462558	0.0384213	HIF1A/PARP1/PINK1	3
BP	GO:0051988	regulation of attachment of spindle microtubules to kinetochore	3/249	21/18870	0.00253245	0.0462558	0.0384213	CDCA8/NEK2/SPAG5	3
BP	GO:0005996	monosaccharide metabolic process	10/249	261/18870	0.00253491	0.0462558	0.0384213	ATF3/DSE/HK2/IRS2/MAN2B2/PFKFB3/PGK1/SESN2/SLC25A12/SLC2A1	10
BP	GO:0022411	cellular component disassembly	15/249	497/18870	0.00259443	0.047104	0.0391258	ADRB2/AURKA/CARMIL1/GSK3B/HIF1A/HK2/IGF1R/KIF2C/NSF/PEX12/PIK3R1/PINK1/PLK1/PLK3/WNK1	15
BP	GO:0071260	cellular response to mechanical stimulus	5/249	72/18870	0.00262008	0.0473318	0.039315	CASP2/GADD45A/IGF1R/MYD88/SLC2A1	5
BP	GO:0006979	response to oxidative stress	13/249	400/18870	0.00263635	0.0473887	0.0393623	AREG/DHCR24/DHFR/ERMP1/FOXO3/HIF1A/PARP1/PEX12/PINK1/PLK3/PRNP/SESN2/THG1L	13
BP	GO:0001101	response to acid chemical	7/249	141/18870	0.0027078	0.0484321	0.040229	CEBPB/COL18A1/IGF1R/MYD88/SESN2/SLC7A5/XBP1	7
CC	GO:0000779	condensed chromosome, centromeric region	16/257	182/19886	1.97464e-09	5.68256e-07	4.919e-07	AURKA/BUB1B/CEBPB/CENPL/DSN1/ERCC6L/HJURP/KIF2C/KNL1/NEK2/NSL1/PLK1/PLK3/SPAG5/SPC24/SPDL1	16
CC	GO:0000940	outer kinetochore	7/257	20/19886	3.72701e-09	5.68256e-07	4.919e-07	BUB1B/DSN1/KNL1/NSL1/PLK1/SPC24/SPDL1	7
CC	GO:0000793	condensed chromosome	19/257	281/19886	4.88472e-09	5.68256e-07	4.919e-07	AURKA/BRCA1/BUB1B/CEBPB/CENPL/DSN1/ERCC6L/HJURP/KIF2C/KNL1/MKI67/NEK2/NSL1/PLK1/PLK3/RAD51/SPAG5/SPC24/SPDL1	19
CC	GO:0000776	kinetochore	15/257	171/19886	6.57978e-09	5.74086e-07	4.96947e-07	AURKA/BUB1B/CENPL/DSN1/ERCC6L/HJURP/KIF2C/KNL1/NEK2/NSL1/PLK1/PLK3/SPAG5/SPC24/SPDL1	15
CC	GO:0000775	chromosome, centromeric region	17/257	258/19886	4.69969e-08	3.28039e-06	2.8396e-06	AURKA/BUB1B/CDCA8/CEBPB/CENPL/DSN1/ERCC6L/HJURP/KIF2C/KNL1/NEK2/NSL1/PLK1/PLK3/SPAG5/SPC24/SPDL1	17
CC	GO:0005819	spindle	21/257	431/19886	2.1891e-07	1.10491e-05	9.56447e-06	AURKA/BRCC3/BUB1B/CDC25B/CDCA8/CKAP2L/DSN1/ESPL1/GPSM2/KIF11/KIF20A/KIF23/KIF2C/KIFC1/NEK2/NSL1/PLK1/PLK3/SPAG5/SPDL1/WNK1	21
CC	GO:0043596	nuclear replication fork	7/257	34/19886	2.21616e-07	1.10491e-05	9.56447e-06	EME1/MCM10/MMS22L/PARP1/POLA2/POLD4/PRIM1	7
CC	GO:0098687	chromosomal region	20/257	399/19886	2.74289e-07	1.16683e-05	1.01004e-05	AURKA/BUB1B/CDCA8/CEBPB/CENPL/DSN1/ERCC6L/HJURP/KIF2C/KNL1/NEK2/NSL1/PARP1/PLK1/PLK3/RAD51/SPAG5/SPC24/SPDL1/TEP1	20
CC	GO:0000228	nuclear chromosome	15/257	228/19886	3.00902e-07	1.16683e-05	1.01004e-05	BRCA1/EME1/GINS1/HDAC8/MCM10/MMS22L/NEK2/PARP1/PLK1/POLA2/POLD4/POLE2/PRIM1/RAD51/TOP1	15
CC	GO:0000922	spindle pole	13/257	176/19886	5.07398e-07	1.77082e-05	1.53288e-05	AURKA/BRCC3/CDC25B/CKAP2L/DSN1/GPSM2/KIF11/NEK2/NSL1/PLK1/PLK3/SPAG5/SPDL1	13
CC	GO:0005657	replication fork	7/257	67/19886	2.49215e-05	0.000790692	0.000684448	EME1/MCM10/MMS22L/PARP1/POLA2/POLD4/PRIM1	7
CC	GO:0042575	DNA polymerase complex	4/257	19/19886	9.06564e-05	0.0025989	0.00224969	POLA2/POLD4/POLE2/PRIM1	4
CC	GO:0042470	melanosome	8/257	112/19886	0.000104254	0.0025989	0.00224969	CD63/FASN/RAB17/RAB29/RAB32/RAB38/SLC2A1/STX3	8
CC	GO:0048770	pigment granule	8/257	112/19886	0.000104254	0.0025989	0.00224969	CD63/FASN/RAB17/RAB29/RAB32/RAB38/SLC2A1/STX3	8
CC	GO:0072686	mitotic spindle	10/257	184/19886	0.000145906	0.00339475	0.0029386	AURKA/CKAP2L/ESPL1/GPSM2/KIF11/KIF23/KIFC1/PLK1/SPAG5/WNK1	10
CC	GO:0005875	microtubule associated complex	9/257	156/19886	0.000200138	0.0043655	0.00377892	AURKA/CDCA8/KIF11/KIF20A/KIF23/KIF2C/KIFC1/LRP8/PEA15	9
CC	GO:0030496	midbody	10/257	204/19886	0.000335349	0.00662063	0.00573102	AURKA/CDCA8/KIF20A/KIF23/MYH10/NEK2/PLK1/RALB/SLC2A1/SPAG5	10
CC	GO:0005871	kinesin complex	5/257	47/19886	0.000341465	0.00662063	0.00573102	KIF11/KIF20A/KIF23/KIF2C/KIFC1	5
CC	GO:0043601	nuclear replisome	3/257	13/19886	0.000554379	0.0101831	0.00881479	POLA2/POLD4/PRIM1	3
CC	GO:0045120	pronucleus	3/257	14/19886	0.000698855	0.012195	0.0105564	AURKA/CCNA2/SLC2A1	3
CC	GO:0030894	replisome	3/257	15/19886	0.000865255	0.0143797	0.0124475	POLA2/POLD4/PRIM1	3
CC	GO:0031968	organelle outer membrane	10/257	246/19886	0.00141676	0.0216092	0.0187056	BRI3BP/FOXO3/HK2/PINK1/PPP1R15A/RAB32/RHOD/RTN4IP1/SYNE2/THG1L	10
CC	GO:0097431	mitotic spindle pole	4/257	38/19886	0.0014241	0.0216092	0.0187056	AURKA/GPSM2/PLK1/SPAG5	4
CC	GO:0019867	outer membrane	10/257	248/19886	0.0015046	0.0218794	0.0189395	BRI3BP/FOXO3/HK2/PINK1/PPP1R15A/RAB32/RHOD/RTN4IP1/SYNE2/THG1L	10
CC	GO:0043073	germ cell nucleus	5/257	68/19886	0.00186275	0.0260039	0.0225098	AURKA/BRCA1/RAD51/SLC2A1/TOP1	5
CC	GO:0045178	basal part of cell	11/257	301/19886	0.00194138	0.0260593	0.0225577	ABCC5/AURKA/CLDN4/HFE/RAB17/SLC16A10/SLC16A6/SLC2A1/SLC39A8/SLC6A6/SLC7A5	11
CC	GO:0005741	mitochondrial outer membrane	9/257	217/19886	0.00211894	0.0273892	0.023709	BRI3BP/FOXO3/HK2/PINK1/PPP1R15A/RAB32/RHOD/RTN4IP1/THG1L	9
CC	GO:0061695	transferase complex, transferring phosphorus-containing groups	11/257	306/19886	0.00220693	0.0275078	0.0238116	CCNA2/IGF1R/PIK3CD/PIK3R1/POLA2/POLD4/POLE2/POLR2A/POLR3D/PRIM1/SESN2	11
CC	GO:0000152	nuclear ubiquitin ligase complex	4/257	44/19886	0.00246532	0.0296688	0.0256822	BRCA1/BRCC3/BUB1B/RAD51	4
CC	GO:0005801	cis-Golgi network	5/257	74/19886	0.00270412	0.031458	0.027231	ANGEL1/B3GAT3/BCL9/PIK3R1/RAB29	5
CC	GO:0001650	fibrillar center	7/257	150/19886	0.00341272	0.0384206	0.0332581	DSN1/FAM111A/KLF6/NFIB/SMAD7/TOP1/TRERF1	7
CC	GO:0009925	basal plasma membrane	10/257	282/19886	0.00380711	0.0415213	0.0359422	ABCC5/AURKA/CLDN4/RAB17/SLC16A10/SLC16A6/SLC2A1/SLC39A8/SLC6A6/SLC7A5	10
MF	GO:0140097	catalytic activity, acting on DNA	15/251	248/18496	1.58656e-06	0.000885299	0.000816659	AEN/ATAD5/CHTF8/DNMT3B/EME1/ERCC6L/EXO1/MSH6/MYD88/POLD4/POLE2/POLQ/RAD51/TEP1/TOP1	15
