## Supplementary material for "Glutamine transporters regulate prostate cancer radiosensitivity through NUPR1-mediated stress response": Table S9

### Sheet: Sheet1
Supplementary Table 9. Gene Ontology (GO) analysis of the 43-gene list of the NUPR1 transcriptional targets
ONTOLOGY	ID	Description	GeneRatio	BgRatio	pvalue	p.adjust	qvalue	geneID	Count
BP	GO:0048285	organelle fission	9/43	488/18870	1.23983e-06	0.00170476	0.00125027	AURKA/CDC25C/CDCA2/CDCA8/DSN1/EME1/MTFR2/RAD51/SPC24	9
BP	GO:0000280	nuclear division	8/43	441/18870	5.90831e-06	0.00320402	0.00234982	AURKA/CDC25C/CDCA2/CDCA8/DSN1/EME1/RAD51/SPC24	8
BP	GO:0007088	regulation of mitotic nuclear division	5/43	118/18870	6.99059e-06	0.00320402	0.00234982	AURKA/CDC25C/CDCA2/CDCA8/SPC24	5
BP	GO:0031100	animal organ regeneration	4/43	64/18870	1.34446e-05	0.00462157	0.00338944	AURKA/CCNA2/HFE/SLC7A5	4
BP	GO:0051783	regulation of nuclear division	5/43	146/18870	1.96641e-05	0.00482599	0.00353936	AURKA/CDC25C/CDCA2/CDCA8/SPC24	5
BP	GO:0031669	cellular response to nutrient levels	6/43	251/18870	2.10589e-05	0.00482599	0.00353936	ATF3/HFE/SLC2A1/SLC7A5/SRF/XBP1	6
BP	GO:0140014	mitotic nuclear division	6/43	274/18870	3.44555e-05	0.00606073	0.00444493	AURKA/CDC25C/CDCA2/CDCA8/DSN1/SPC24	6
BP	GO:0097421	liver regeneration	3/43	29/18870	3.86428e-05	0.00606073	0.00444493	AURKA/HFE/SLC7A5	3
BP	GO:0031668	cellular response to extracellular stimulus	6/43	281/18870	3.96703e-05	0.00606073	0.00444493	ATF3/HFE/SLC2A1/SLC7A5/SRF/XBP1	6
BP	GO:0009267	cellular response to starvation	5/43	179/18870	5.22039e-05	0.00717804	0.00526436	ATF3/HFE/SLC2A1/SLC7A5/XBP1	5
BP	GO:1901987	regulation of cell cycle phase transition	7/43	456/18870	6.97631e-05	0.00834178	0.00611784	AURKA/CDC25C/CDCA8/EME1/GTSE1/RAD51/SPC24	7
BP	GO:0000075	cell cycle checkpoint signaling	5/43	192/18870	7.2801e-05	0.00834178	0.00611784	CDCA8/EME1/GTSE1/RAD51/SPC24	5
BP	GO:0071496	cellular response to external stimulus	6/43	346/18870	0.00012516	0.012998	0.00953267	ATF3/HFE/SLC2A1/SLC7A5/SRF/XBP1	6
BP	GO:0042594	response to starvation	5/43	218/18870	0.000132343	0.012998	0.00953267	ATF3/HFE/SLC2A1/SLC7A5/XBP1	5
BP	GO:0008608	attachment of spindle microtubules to kinetochore	3/43	49/18870	0.000188753	0.017229	0.0126357	CDCA8/DSN1/SPC24	3
BP	GO:0042149	cellular response to glucose starvation	3/43	50/18870	0.000200483	0.017229	0.0126357	SLC2A1/SLC7A5/XBP1	3
BP	GO:0061982	meiosis I cell cycle process	4/43	136/18870	0.00025616	0.0206219	0.0151241	AURKA/CDC25C/EME1/RAD51	4
BP	GO:0001889	liver development	4/43	142/18870	0.000302019	0.0206219	0.0151241	AURKA/HFE/SLC7A5/XBP1	4
BP	GO:0007093	mitotic cell cycle checkpoint signaling	4/43	142/18870	0.000302019	0.0206219	0.0151241	CDCA8/EME1/GTSE1/SPC24	4
BP	GO:0061008	hepaticobiliary system development	4/43	145/18870	0.000327033	0.0206219	0.0151241	AURKA/HFE/SLC7A5/XBP1	4
BP	GO:0015801	aromatic amino acid transport	2/43	12/18870	0.000329951	0.0206219	0.0151241	SLC16A10/SLC7A5	2
BP	GO:0070327	thyroid hormone transport	2/43	12/18870	0.000329951	0.0206219	0.0151241	SLC16A10/SLC7A5	2
BP	GO:0007059	chromosome segregation	6/43	424/18870	0.000374563	0.0223923	0.0164225	AURKA/CDCA2/CDCA8/DSN1/HJURP/SPC24	6
BP	GO:1901988	negative regulation of cell cycle phase transition	5/43	277/18870	0.000400981	0.0229729	0.0168482	CDCA8/EME1/GTSE1/RAD51/SPC24	5
BP	GO:1902043	positive regulation of extrinsic apoptotic signaling pathway via death domain receptors	2/43	14/18870	0.000453617	0.0249489	0.0182975	ATF3/PEA15	2
BP	GO:0048732	gland development	6/43	443/18870	0.000472592	0.0249928	0.0183297	AURKA/HFE/HK2/SLC7A5/SRF/XBP1	6
BP	GO:1902969	mitotic DNA replication	2/43	16/18870	0.000596447	0.0303746	0.0222767	GINS1/RAD51	2
BP	GO:0044772	mitotic cell cycle phase transition	6/43	470/18870	0.000645217	0.0316848	0.0232375	AURKA/CCNA2/CDC25C/CDCA8/GTSE1/SPC24	6
BP	GO:0046323	glucose import	3/43	77/18870	0.000716884	0.0339902	0.0249283	HK2/PEA15/SLC2A1	3
BP	GO:0010948	negative regulation of cell cycle process	5/43	320/18870	0.000771414	0.0341937	0.0250776	CDCA8/EME1/GTSE1/RAD51/SPC24	5
BP	GO:0045766	positive regulation of angiogenesis	4/43	185/18870	0.000818699	0.0341937	0.0250776	CXCL8/HK2/ITGA5/XBP1	4
BP	GO:1904018	positive regulation of vasculature development	4/43	185/18870	0.000818699	0.0341937	0.0250776	CXCL8/HK2/ITGA5/XBP1	4
BP	GO:0007565	female pregnancy	4/43	186/18870	0.000835316	0.0341937	0.0250776	CLDN4/HFE/ITGA5/SLC2A1	4
BP	GO:0031667	response to nutrient levels	6/43	495/18870	0.000845518	0.0341937	0.0250776	ATF3/HFE/SLC2A1/SLC7A5/SRF/XBP1	6
BP	GO:0042770	signal transduction in response to DNA damage	4/43	189/18870	0.000886596	0.0348306	0.0255446	EME1/GTSE1/PTTG1IP/RAD51	4
BP	GO:0031099	regeneration	4/43	191/18870	0.000921994	0.0352151	0.0258266	AURKA/CCNA2/HFE/SLC7A5	4
BP	GO:0006268	DNA unwinding involved in DNA replication	2/43	21/18870	0.00103626	0.0380803	0.027928	GINS1/RAD51	2
BP	GO:0070482	response to oxygen levels	5/43	343/18870	0.0010524	0.0380803	0.027928	CCNA2/HK2/SLC2A1/SLC7A5/SRF	5
BP	GO:0044703	multi-organism reproductive process	4/43	206/18870	0.00121996	0.0421495	0.0309123	CLDN4/HFE/ITGA5/SLC2A1	4
BP	GO:1901990	regulation of mitotic cell cycle phase transition	5/43	355/18870	0.00122617	0.0421495	0.0309123	AURKA/CDC25C/CDCA8/GTSE1/SPC24	5
BP	GO:0051310	metaphase chromosome alignment	3/43	96/18870	0.00135877	0.0455686	0.0334199	CDCA8/DSN1/SPC24	3
BP	GO:1903046	meiotic cell cycle process	4/43	214/18870	0.00140376	0.0459566	0.0337044	AURKA/CDC25C/EME1/RAD51	4
BP	GO:0044706	multi-multicellular organism process	4/43	216/18870	0.00145258	0.0464487	0.0340653	CLDN4/HFE/ITGA5/SLC2A1	4
CC	GO:0045120	pronucleus	3/43	14/19886	3.37144e-06	0.000576516	0.000464903	AURKA/CCNA2/SLC2A1	3
CC	GO:0045178	basal part of cell	6/43	301/19886	4.35429e-05	0.00372292	0.00300217	AURKA/CLDN4/HFE/SLC16A10/SLC2A1/SLC7A5	6
CC	GO:0001939	female pronucleus	2/43	10/19886	0.000203273	0.00778148	0.006275	CCNA2/SLC2A1	2
CC	GO:0098687	chromosomal region	6/43	399/19886	0.00020445	0.00778148	0.006275	AURKA/CDCA8/DSN1/HJURP/RAD51/SPC24	6
CC	GO:0000775	chromosome, centromeric region	5/43	258/19886	0.000227529	0.00778148	0.006275	AURKA/CDCA8/DSN1/HJURP/SPC24	5
CC	GO:0000793	condensed chromosome	5/43	281/19886	0.000337258	0.0083741	0.00675289	AURKA/DSN1/HJURP/RAD51/SPC24	5
CC	GO:0009925	basal plasma membrane	5/43	282/19886	0.0003428	0.0083741	0.00675289	AURKA/CLDN4/SLC16A10/SLC2A1/SLC7A5	5
CC	GO:0043073	germ cell nucleus	3/43	68/19886	0.000427918	0.00914674	0.00737595	AURKA/RAD51/SLC2A1	3
CC	GO:0000776	kinetochore	4/43	171/19886	0.000501499	0.00952848	0.00768378	AURKA/DSN1/HJURP/SPC24	4
CC	GO:0001674	female germ cell nucleus	2/43	17/19886	0.000608458	0.00985461	0.00794677	AURKA/SLC2A1	2
CC	GO:0000779	condensed chromosome, centromeric region	4/43	182/19886	0.000633922	0.00985461	0.00794677	AURKA/DSN1/HJURP/SPC24	4
CC	GO:0000940	outer kinetochore	2/43	20/19886	0.000846559	0.0120635	0.009728	DSN1/SPC24	2
CC	GO:0009897	external side of plasma membrane	5/43	387/19886	0.00142568	0.017868	0.0144088	CD59/HFE/IL6R/ITGA5/SLC7A5	5
CC	GO:0000228	nuclear chromosome	4/43	228/19886	0.00146287	0.017868	0.0144088	EME1/GINS1/HDAC8/RAD51	4
CC	GO:0016323	basolateral plasma membrane	4/43	249/19886	0.0020184	0.0230098	0.0185551	AURKA/SLC16A10/SLC2A1/SLC7A5	4
CC	GO:0051233	spindle midzone	2/43	37/19886	0.00289906	0.0309837	0.0249853	AURKA/CDCA8	2
CC	GO:0045177	apical part of cell	5/43	469/19886	0.00328636	0.0330569	0.0266572	CLDN4/HFE/IL6R/SLC2A1/SLC7A5	5
CC	GO:0005875	microtubule associated complex	3/43	156/19886	0.00464408	0.0441187	0.0355774	AURKA/CDCA8/PEA15	3
MF	GO:0015173	aromatic amino acid transmembrane transporter activity	2/42	10/18496	0.000223925	0.0340366	0.0275781	SLC16A10/SLC7A5	2
