## Supplementary material for "Glutamine transporters regulate prostate cancer radiosensitivity through NUPR1-mediated stress response": Table S10

### Sheet: Table 1
Supplementary Table 10. Gene sets used for the correlative analysis.
Mitochondrial Energy Metabolism	Apoptosis
ATP5A1	ABL1
ATP5B	AIFM1
ATP5C1	AKT1
ATP5F1	APAF1
ATP5G1	BAD
ATP5G2	BAG1
ATP5G3	BAG3
ATP5H	BAK1
ATP5I	BAX
ATP5J	BCL10
ATP5J2	BCL2
ATP5L	BCL2A1
ATP5O	BCL2L1
COX4I1	BCL2L10
COX5A	BCL2L11
COX5B	BCL2L2
COX6A1	BFAR
COX6A2	BID
COX6B1	BIK
COX6C	BIRC2
COX7A2	BIRC3
COX7A2L	BIRC5
COX7B	BIRC6
COX8A	BNIP2
CYC1	BNIP3
NDUFA1	BNIP3L
NDUFA10	BRAF
NDUFA11	CASP1
NDUFA2	CASP10
NDUFA3	CASP14
NDUFA4	CASP2
NDUFA5	CASP3
NDUFA6	CASP4
NDUFA8	CASP5
NDUFAB1	CASP6
NDUFB10	CASP7
NDUFB2	CASP8
NDUFB3	CASP9
NDUFB4	CD27
NDUFB5	CD40
NDUFB6	CD40LG
NDUFB7	CD70
NDUFB8	CFLAR
NDUFB9	CIDEA
NDUFC1	CIDEB
NDUFC2	CRADD
NDUFS1	CYCS
NDUFS2	DAPK1
NDUFS3	DFFA
NDUFS4	DIABLO
NDUFS5	FADD
NDUFS6	FAS
NDUFS7	FASLG
NDUFS8	GADD45A
NDUFV1	HRK
NDUFV2	IGF1R
NDUFV3	IL10
PPA1	LTA
SDHA	LTBR
SDHB	MCL1
SDHC	NAIP
SDHD	NFKB1
UQCR11	NOD1
UQCRC1	NOL3
UQCRC2	PYCARD
UQCRFS1	RIPK2
UQCRH	TNF
UQCRQ	TNFRSF10A
ARRDC3	TNFRSF10B
ASB1	TNFRSF11B
CYB561D1	TNFRSF1A
DNAJB1	TNFRSF1B
EDN1	TNFRSF21
GADD45B	TNFRSF25
HSPA1A	TNFRSF9
HSPA1B	TNFSF10
LRP5L	TNFSF8
RNU11	TP53
SLC25A25	TP53BP2
	TP73
	TRADD
	TRAF2
	TRAF3
	XIAP
